# m^6^A modification of U6 snRNA modulates usage of two major classes of pre-mRNA 5’ splice site

**DOI:** 10.1101/2022.04.05.487178

**Authors:** Matthew T Parker, Beth K Soanes, Jelena Kusakina, Antoine Larrieu, Katarzyna Knop, Nisha Joy, Friedrich Breidenbach, Anna V Sherwood, Geoffrey J Barton, Sebastian M Fica, Brendan Davies, Gordon G Simpson

**Affiliations:** School of Life Sciences, University of Dundee, Dow Street, Dundee, DD1 5EH, UK; Centre for Plant Sciences, School of Biology, Faculty of Biological Sciences, University of Leeds, Leeds LS2 9JT, UK; Department of Biochemistry, University of Oxford, South Parks Road, Oxford OX1 3QU, UK; Cell & Molecular Sciences, James Hutton Institute, Invergowrie, DD2 5DA, UK

## Abstract

Alternative splicing of messenger RNAs is associated with the evolution of developmentally complex eukaryotes. Splicing is mediated by the spliceosome, and docking of the pre-mRNA 5’ splice site into the spliceosome active site depends upon pairing with the conserved ACAGA sequence of U6 snRNA. In some species, including humans, the central adenosine of the AC<u>A</u>GA box is modified by *N^6^* methylation, but the role of this m^6^A modification is poorly understood. Here we show that m^6^A modified U6 snRNA determines the accuracy and efficiency of splicing. We reveal that the conserved methyltransferase, FIO1, is required for Arabidopsis U6 snRNA m^6^A modification. Arabidopsis *fio1* mutants show disrupted patterns of splicing that can be explained by the sequence composition of 5’ splice sites and cooperative roles for U5 and U6 snRNA in splice site selection. U6 snRNA m^6^A influences 3’ splice site usage and reinforces splicing fidelity at elevated temperature. We generalise these findings to reveal two major classes of 5’ splice site in diverse eukaryotes, which display anti-correlated interaction potential with U5 snRNA loop 1 and the U6 snRNA AC<u>A</u>GA box. We conclude that U6 snRNA m^6^A modification contributes to the selection of degenerate 5’ splice sites crucial to alternative splicing.
