## Supplementary file 1 for "m^6^A modification of U6 snRNA modulates usage of two major classes of pre-mRNA 5’ splice site"

### Sheet: nanopore_drs
sequencing_date	genotype	sample_name	ENA_accession	basecalled_reads	total_read_alignments_genomic	secondary_alignments_genomic	supplementary_alignments_genomic
2019/03/11	Col-0	col0_1	ERR9118352	2733619	2599459	37235	57696
2019/03/11	Col-0	col0_2	ERR9118353	2118075	2150064	31674	165869
2019/03/19	Col-0	col0_3	ERR9118354	1152955	1150661	15605	62981
2019/03/19	Col-0	col0_4	ERR9118355	2567294	2522725	31724	88045
2019/02/11	fio1-1	fio1_1	ERR9118356	2098181	2194155	28042	117021
2019/02/11	fio1-1	fio1_2	ERR9118357	1593862	1613713	19507	46023
2019/02/18	fio1-1	fio1_3	ERR9118358	1687756	1729753	19748	53031
2019/02/18	fio1-1	fio1_4	ERR9118359	1534781	1586760	17938	58923
2019/02/25	fip37-4	fip37_1	ERR9118360	2905911	2903946	48431	129228
2019/02/25	fip37-4	fip37_2	ERR9118361	947921	946912	15905	63695
2019/03/04	fip37-4	fip37_3	ERR9118362	1289760	1294037	25764	86153
2019/03/04	fip37-4	fip37_4	ERR9118363	2686294	2676831	52137	124028

### Sheet: illumina_rnaseq
genotype	temperature_degrees_celcius	sample_name	ENA_accession	total_read_pairs	star_genomic_uniquely_mapped_reads	star_genomic_unique_mapping_rate	star_genomic_multimapping_reads	star_genomic_multimapping_rate	salmon_denovo_transcriptome_alignments	salmon_denovo_transcriptome_mapping_rate
Col-0	4	col0_04c_1	ERR9081473	58001770	54141801	93.35	2652031	4.57	54527179	94.0095
Col-0	4	col0_04c_2	ERR9081474	75298247	64067974	85.09	9771091	12.98	68185803	90.5543
Col-0	4	col0_04c_3	ERR9081475	96438253	85437149	88.59	8968291	9.3	88037361	91.2888
Col-0	4	col0_04c_4	ERR9081476	99024198	87080902	87.94	9926077	10.02	90942534	91.8387
Col-0	4	col0_04c_5	ERR9081477	86049039	75745169	88.03	8575866	9.97	78323944	91.0225
Col-0	4	col0_04c_6	ERR9081478	77462016	67701196	87.4	8240352	10.64	70835182	91.4451
Col-0	12	col0_12c_1	ERR9081479	114436276	101044414	88.3	11069133	9.67	105125638	91.8639
Col-0	12	col0_12c_2	ERR9081480	67693400	58166208	85.93	8213920	12.13	61516722	90.8755
Col-0	12	col0_12c_3	ERR9081481	63963252	55506916	86.78	6959738	10.88	58580936	91.5853
Col-0	12	col0_12c_4	ERR9081482	66262576	59067216	89.14	5903763	8.91	61076605	92.1736
Col-0	12	col0_12c_5	ERR9081483	81223355	70613759	86.94	8912470	10.97	74233266	91.394
Col-0	12	col0_12c_6	ERR9081484	73822493	64984010	88.03	7493440	10.15	68250931	92.4528
Col-0	20	col0_20c_1	ERR9081485	61424611	53047935	86.36	7035485	11.45	54769831	89.1659
Col-0	20	col0_20c_2	ERR9081486	87468443	78639304	89.91	7016035	8.02	80217318	91.71
Col-0	20	col0_20c_3	ERR9081487	67424850	63046653	93.51	3031059	4.5	63129627	93.6296
Col-0	20	col0_20c_4	ERR9081488	62215815	56034461	90.06	4823172	7.75	57079297	91.744
Col-0	20	col0_20c_5	ERR9081489	87222902	77859381	89.26	7351471	8.43	80414117	92.1938
Col-0	20	col0_20c_6	ERR9081490	79880991	70308429	88.02	7807177	9.77	73466213	91.9696
Col-0	28	col0_28c_1	ERR9081491	46061251	40331679	87.56	4848162	10.53	41584004	90.2798
Col-0	28	col0_28c_2	ERR9081492	77747659	68691918	88.35	7338762	9.44	70637203	90.8544
Col-0	28	col0_28c_3	ERR9081493	100221790	87115239	86.92	11052557	11.03	89902933	89.704
Col-0	28	col0_28c_4	ERR9081494	78758599	73548018	93.38	3617425	4.59	73158030	92.8889
Col-0	28	col0_28c_5	ERR9081495	67999267	61997534	91.17	4489063	6.6	62885539	92.4797
Col-0	28	col0_28c_6	ERR9081496	55282402	45788754	82.83	7998426	14.47	48496686	87.7254
fio1-3	4	fio1_04c_1	ERR9081497	92570650	82432132	89.05	8110580	8.76	84911712	91.7264
fio1-3	4	fio1_04c_2	ERR9081498	81779316	75181103	91.93	4947349	6.05	75786397	92.6718
fio1-3	4	fio1_04c_3	ERR9081499	89943171	77180761	85.81	10372796	11.53	81283646	90.3722
fio1-3	4	fio1_04c_4	ERR9081500	67276061	58893065	87.54	7017414	10.43	62014829	92.1796
fio1-3	4	fio1_04c_5	ERR9081501	65124566	56567321	86.86	7263190	11.15	59327546	91.0986
fio1-3	4	fio1_04c_6	ERR9081502	49477213	44927805	90.81	3677829	7.43	46145901	93.267
fio1-3	12	fio1_12c_1	ERR9081503	125837505	114505333	90.99	8521548	6.77	116691227	92.7317
fio1-3	12	fio1_12c_2	ERR9081504	77765740	68202652	87.7	8138076	10.46	71605124	92.078
fio1-3	12	fio1_12c_3	ERR9081505	97816034	85233329	87.14	10472934	10.71	89990624	91.9999
fio1-3	12	fio1_12c_4	ERR9081506	64019660	58822044	91.88	3892787	6.08	59978639	93.6878
fio1-3	12	fio1_12c_5	ERR9081507	66868589	59995754	89.72	5580706	8.35	62293596	93.1582
fio1-3	12	fio1_12c_6	ERR9081508	66038986	59136044	89.55	5640161	8.54	60915638	92.2419
fio1-3	20	fio1_20c_1	ERR9081509	64229572	58870943	91.66	3806893	5.93	58760041	91.4844
fio1-3	20	fio1_20c_2	ERR9081510	49952685	44223078	88.53	4745417	9.5	45239973	90.5656
fio1-3	20	fio1_20c_3	ERR9081511	57177664	51769107	90.54	4265606	7.46	52477229	91.7792
fio1-3	20	fio1_20c_4	ERR9081512	85255833	72898741	85.51	10811918	12.68	75543964	88.6086
fio1-3	20	fio1_20c_5	ERR9081513	89843538	80104041	89.16	7866706	8.76	82555284	91.8878
fio1-3	20	fio1_20c_6	ERR9081514	77427075	39854065	51.47	36211607	46.77	53107877	68.5908
fio1-3	28	fio1_28c_1	ERR9081515	75796581	71293679	94.06	2787071	3.68	71089440	93.7898
fio1-3	28	fio1_28c_2	ERR9081516	126337287	115723483	91.6	7415325	5.87	115755544	91.6242
fio1-3	28	fio1_28c_3	ERR9081517	82101164	73336612	89.32	7165260	8.73	73451439	89.4646
fio1-3	28	fio1_28c_4	ERR9081518	77683753	65456041	84.26	10618373	13.67	67694766	87.1415
fio1-3	28	fio1_28c_5	ERR9081519	68344099	63845620	93.42	3119652	4.56	62943005	92.0972
fio1-3	28	fio1_28c_6	ERR9081520	95284799	89538874	93.97	3837463	4.03	88778008	93.1712
