## Supplementary file 2 for "m^6^A modification of U6 snRNA modulates usage of two major classes of pre-mRNA 5’ splice site"

### Sheet: Sheet1
Supplementary file 2: Oligos and primers used in this study
Name	forward_primer_sequence	reverse_primer_sequence	experiment	Target gene id
U6_m6A	GGGGACATCCGATAAAATTGGAAC	TTATGCGTGTCATCCTTGCG	U6 snRNA RT-qPCR Synaptics systems & Millipore IP (Figure 3B, C)	AT3G13855 (U6)
U2_m6A_sysy	TCTGATATGTGGGCCATCGG	CGACTCGTGAAAGCCCAGA	U2 snRNA RT-qPCR Synaptics systems IP (Figure 3B)	AT2G04435 (U2)
U2_m6A_millipore	GCGACTCTTCTCTCGCTCAT	ACCGAGACATTGAGGTGACG	U2 snRNA RT-qPCR Millipore IP (Figure C)	AT2G04435 (U2)
qMAF2_I3NR	ATAGTCCAAAGCAAGCTTGAAG	TCCAGAGAAATTAAAGTATCC	Splicing assay : MAF2 Intron 3 spliced (Figure 2B)	AT5G65050 (MAF2)
Rosloski_et_al_2013_primer_3	ACATTGTGGGTCTCCGGTGATTAGGATC	AATCAGGCTGTAAGTTTAAGGTGAAAGC	Mutant screen	AT5G65050 (MAF2)
