## Supplementary material for "m^6^A modification of U6 snRNA modulates usage of two major classes of pre-mRNA 5’ splice site": Figure 2 source data 1

### Sheet: Sheet1
Figure 2 source data 1: Mutations identified in early flowering and MAF2 splicing screen, detected by artMap.
chromosome	position	ref_base	alt_base	gene_id	gene_name	predicted_effect
2	7279451	G	A	AT2G16770	bZIP23	5_prime_UTR_variant
2	8417118	G	A	AT2G19430	THO6	synonymous_variant
2	8511666	G	A	AT2G19720	RPS15AB	intron_variant
2	9041454	G	A	AT2G21070	FIO1	splice_donor_variant
