## Supplementary material for "m^6^A modification of U6 snRNA modulates usage of two major classes of pre-mRNA 5’ splice site": Figure 2 source data 4

### Sheet: Sheet1
Figure 2 source data 4: MAF2 intron 3 splicing qPCR data for Col-0, fio1-1 and fio1-3 mutants
genotype	temp_degrees	target_name	ct
col0	14	TIP41	25.05
col0	14	TIP41	24.78
col0	14	TIP41	24.61
col0	14	TIP41	24.44
col0	20	TIP41	25.09
col0	20	TIP41	24.92
col0	20	TIP41	24.62
col0	20	TIP41	24.64
col0	26	TIP41	24.78
col0	26	TIP41	24.1
col0	26	TIP41	24.28
col0	26	TIP41	24.17
fio1-1	14	TIP41	24.62
fio1-1	14	TIP41	24.25
fio1-1	14	TIP41	24.09
fio1-1	14	TIP41	24.19
fio1-1	20	TIP41	25.33
fio1-1	20	TIP41	25.37
fio1-1	20	TIP41	24.99
fio1-1	20	TIP41	25.11
fio1-1	26	TIP41	24.69
fio1-1	26	TIP41	24.42
fio1-1	26	TIP41	24.43
fio1-1	26	TIP41	24.18
fio1-3	14	TIP41	24.78
fio1-3	14	TIP41	24.41
fio1-3	14	TIP41	24.29
fio1-3	14	TIP41	24.27
fio1-3	20	TIP41	25.53
fio1-3	20	TIP41	25.02
fio1-3	20	TIP41	24.93
fio1-3	20	TIP41	25.17
fio1-3	26	TIP41	24.96
fio1-3	26	TIP41	25.06
fio1-3	26	TIP41	25.15
fio1-3	26	TIP41	24.96
col0	14	MAF2_I3_spliced	29.9
col0	14	MAF2_I3_spliced	30.01
col0	14	MAF2_I3_spliced	30.4
col0	14	MAF2_I3_spliced	30
col0	20	MAF2_I3_spliced	32.54
col0	20	MAF2_I3_spliced	31.04
col0	20	MAF2_I3_spliced	30.86
col0	20	MAF2_I3_spliced	30.68
col0	26	MAF2_I3_spliced	30.33
col0	26	MAF2_I3_spliced	30.21
col0	26	MAF2_I3_spliced	30.23
col0	26	MAF2_I3_spliced	30.29
fio1-1	14	MAF2_I3_spliced	30.62
fio1-1	14	MAF2_I3_spliced	30.45
fio1-1	14	MAF2_I3_spliced	30.51
fio1-1	14	MAF2_I3_spliced	30.46
fio1-1	20	MAF2_I3_spliced	32.49
fio1-1	20	MAF2_I3_spliced	32.7
fio1-1	20	MAF2_I3_spliced	32.21
fio1-1	20	MAF2_I3_spliced	32.22
fio1-1	26	MAF2_I3_spliced	31.71
fio1-1	26	MAF2_I3_spliced	31.57
fio1-1	26	MAF2_I3_spliced	31.23
fio1-1	26	MAF2_I3_spliced	31.29
fio1-3	14	MAF2_I3_spliced	30.95
fio1-3	14	MAF2_I3_spliced	30.36
fio1-3	14	MAF2_I3_spliced	30.72
fio1-3	14	MAF2_I3_spliced	30.48
fio1-3	20	MAF2_I3_spliced	33.07
fio1-3	20	MAF2_I3_spliced	32.28
fio1-3	20	MAF2_I3_spliced	32.54
fio1-3	20	MAF2_I3_spliced	33.01
fio1-3	26	MAF2_I3_spliced	32.26
fio1-3	26	MAF2_I3_spliced	32.04
fio1-3	26	MAF2_I3_spliced	32.2
fio1-3	26	MAF2_I3_spliced	32.51
col0	14	MAF2_I3_retained	32.73
col0	14	MAF2_I3_retained	32.98
col0	14	MAF2_I3_retained	32.53
col0	14	MAF2_I3_retained	31.96
col0	20	MAF2_I3_retained	33.16
col0	20	MAF2_I3_retained	33.13
col0	20	MAF2_I3_retained	32.49
col0	20	MAF2_I3_retained	32.56
col0	26	MAF2_I3_retained	32.24
col0	26	MAF2_I3_retained	31.8
col0	26	MAF2_I3_retained	30.97
col0	26	MAF2_I3_retained	31.1
fio1-1	14	MAF2_I3_retained	31.85
fio1-1	14	MAF2_I3_retained	32.07
fio1-1	14	MAF2_I3_retained	31.26
fio1-1	14	MAF2_I3_retained	31.34
fio1-1	20	MAF2_I3_retained	33.4
fio1-1	20	MAF2_I3_retained	33.06
fio1-1	20	MAF2_I3_retained	33.34
fio1-1	20	MAF2_I3_retained	33.18
fio1-1	26	MAF2_I3_retained	31.79
fio1-1	26	MAF2_I3_retained	31.32
fio1-1	26	MAF2_I3_retained	31.41
fio1-1	26	MAF2_I3_retained	33.14
fio1-3	14	MAF2_I3_retained	31.77
fio1-3	14	MAF2_I3_retained	31.74
fio1-3	14	MAF2_I3_retained	31.71
fio1-3	14	MAF2_I3_retained	31.68
fio1-3	20	MAF2_I3_retained	34.22
fio1-3	20	MAF2_I3_retained	33.6
fio1-3	20	MAF2_I3_retained	33.72
fio1-3	20	MAF2_I3_retained	33.77
fio1-3	26	MAF2_I3_retained	31.99
fio1-3	26	MAF2_I3_retained	31.58
fio1-3	26	MAF2_I3_retained	32.81
fio1-3	26	MAF2_I3_retained	32.64
