## Supplementary material for "m^6^A modification of U6 snRNA modulates usage of two major classes of pre-mRNA 5’ splice site": Figure 2 source data 5

### Sheet: Sheet1
Figure 2 source data 5: flowering time data for fio1-1, fio1-3 and maf2 mutants
genotype	temp_degrees_celcius	days_to_flowering
col0	12	57
col0	12	53
col0	12	47
col0	12	48
col0	12	44
col0	12	60
col0	12	65
col0	12	47
col0	12	46
col0	12	46
fio1-1	12	46
fio1-1	12	46
fio1-1	12	42
fio1-1	12	46
fio1-1	12	38
fio1-1	12	38
fio1-1	12	43
fio1-1	12	43
fio1-1	12	38
fio1-1	12	38
fio1-3	12	47
fio1-3	12	47
fio1-3	12	47
fio1-3	12	43
fio1-3	12	43
fio1-3	12	43
fio1-3	12	43
fio1-3	12	42
fio1-3	12	42
maf2	12	47
maf2	12	47
maf2	12	48
maf2	12	38
maf2	12	42
maf2	12	43
maf2	12	43
maf2	12	44
maf2	12	43
maf2	12	42
col0	20	38
col0	20	27
col0	20	28
col0	20	27
col0	20	28
col0	20	27
col0	20	27
col0	20	28
col0	20	28
col0	20	28
fio1-1	20	26
fio1-1	20	22
fio1-1	20	22
fio1-1	20	24
fio1-1	20	22
fio1-1	20	24
fio1-1	20	28
fio1-1	20	20
fio1-1	20	24
fio1-1	20	22
fio1-3	20	22
fio1-3	20	24
fio1-3	20	26
fio1-3	20	24
fio1-3	20	26
fio1-3	20	24
fio1-3	20	26
fio1-3	20	31
fio1-3	20	24
fio1-3	20	27
maf2	20	24
maf2	20	27
maf2	20	24
maf2	20	24
maf2	20	27
maf2	20	26
maf2	20	24
maf2	20	24
maf2	20	22
maf2	20	22
col0	28	29
col0	28	29
col0	28	27
col0	28	27
col0	28	27
col0	28	29
col0	28	29
col0	28	29
col0	28	29
col0	28	25
fio1-1	28	22
fio1-1	28	22
fio1-1	28	22
fio1-1	28	22
fio1-1	28	22
fio1-1	28	22
fio1-1	28	22
fio1-1	28	22
fio1-1	28	22
fio1-1	28	22
fio1-3	28	22
fio1-3	28	22
fio1-3	28	22
fio1-3	28	22
fio1-3	28	22
fio1-3	28	22
fio1-3	28	22
fio1-3	28	22
fio1-3	28	22
maf2	28	22
maf2	28	22
maf2	28	32
maf2	28	24
maf2	28	20
maf2	28	26
maf2	28	22
maf2	28	24
