## Supplementary material for "m^6^A modification of U6 snRNA modulates usage of two major classes of pre-mRNA 5’ splice site": Figure 3 source data 4

### Sheet: sysy_202003
Figure 3 source data 4: m6A-IP qPCR data for U6 and U2 snRNAs in Col-0, fio1-1, fio1-3 and fio1-4 mutants
gene_id	genotype	treatment	bio_rep	tech_rep	ct
U6	col0	IP	1	1	11.7
U6	col0	IP	1	2	13.25
U6	col0	IP	1	3	10.9
U6	col0	IP	2	1	9.81
U6	col0	IP	2	2	9.83
U6	col0	IP	2	3	9.73
U6	col0	IP	3	1	9.26
U6	col0	IP	3	2	8.93
U6	col0	IP	3	3	9.32
U6	fio1-1	IP	1	1	15.11
U6	fio1-1	IP	1	2	15.3
U6	fio1-1	IP	1	3	15.34
U6	fio1-1	IP	2	1	16.37
U6	fio1-1	IP	2	2	16.09
U6	fio1-1	IP	2	3	16.4
U6	fio1-1	IP	3	1	16.44
U6	fio1-1	IP	3	2	16.53
U6	fio1-1	IP	3	3	16.55
U2	col0	IP	1	1	23.45
U2	col0	IP	1	2	23.48
U2	col0	IP	1	3	23.62
U2	col0	IP	2	1	23.52
U2	col0	IP	2	2	23.59
U2	col0	IP	2	3	23.65
U2	col0	IP	3	1	23.48
U2	col0	IP	3	2	23.54
U2	col0	IP	3	3	23.57
U2	fio1-1	IP	1	1	24.28
U2	fio1-1	IP	1	2	24.37
U2	fio1-1	IP	1	3	24.38
U2	fio1-1	IP	2	1	25.11
U2	fio1-1	IP	2	2	25.13
U2	fio1-1	IP	2	3	25.27
U2	fio1-1	IP	3	1	24.94
U2	fio1-1	IP	3	2	25.09
U2	fio1-1	IP	3	3	25.01
U6	col0	input	1	1	13.07
U6	col0	input	1	2	12.88
U6	col0	input	1	3	12.83
U6	col0	input	2	1	10.47
U6	col0	input	2	2	10.59
U6	col0	input	2	3	10.7
U6	col0	input	3	1	11
U6	col0	input	3	2	10.96
U6	col0	input	3	3	10.82
U6	fio1-1	input	1	1	11.78
U6	fio1-1	input	1	2	11.35
U6	fio1-1	input	1	3	12.02
U6	fio1-1	input	2	1	11.35
U6	fio1-1	input	2	2	10.94
U6	fio1-1	input	2	3	11.41
U6	fio1-1	input	3	1	13.01
U6	fio1-1	input	3	2	11.71
U6	fio1-1	input	3	3	11.93
U2	col0	input	1	1	25.69
U2	col0	input	1	2	25.45
U2	col0	input	1	3	25.21
U2	col0	input	2	1	25.45
U2	col0	input	2	2	25.4
U2	col0	input	2	3	25.47
U2	col0	input	3	1	25.46
U2	col0	input	3	2	25.49
U2	col0	input	3	3	25.33
U2	fio1-1	input	1	1	26.34
U2	fio1-1	input	1	2	26.34
U2	fio1-1	input	1	3	26.41
U2	fio1-1	input	2	1	25.79
U2	fio1-1	input	2	2	25.58
U2	fio1-1	input	2	3	25.77
U2	fio1-1	input	3	1	26.56
U2	fio1-1	input	3	2	26.31
U2	fio1-1	input	3	3	26.36

### Sheet: millipore_ABE572
Figure 3 source data 4: m6A-IP qPCR data for U6 and U2 snRNAs in Col-0, fio1-1, fio1-3 and fio1-4 mutants
gene_id	genotype	treatment	bio_rep	tech_rep	ct
U6	col0	IP	1	1	18.33
U6	col0	IP	1	2	18.37
U6	col0	IP	1	3	18.96
U6	col0	IP	1	4	18.63
U6	fio1-1	IP	1	1	21.69
U6	fio1-1	IP	1	2	22.33
U6	fio1-1	IP	1	3	21.64
U6	fio1-1	IP	1	4	22.11
U6	fio1-3	IP	1	1	21.71
U6	fio1-3	IP	1	2	21.33
U6	fio1-3	IP	1	3	21.79
U6	fio1-3	IP	1	4	21.26
U6	fio1-4	IP	1	1	23.08
U6	fio1-4	IP	1	2	22.67
U6	fio1-4	IP	1	3	22.41
U6	fio1-4	IP	1	4	22.46
U6	col0	IgG	1	1	27.31
U6	col0	IgG	1	2	27.64
U6	col0	IgG	1	3	26.99
U6	col0	IgG	1	4	26.89
U6	fio1-1	IgG	1	1	25.28
U6	fio1-1	IgG	1	2	25.46
U6	fio1-1	IgG	1	3	25.48
U6	fio1-1	IgG	1	4	25.12
U6	fio1-3	IgG	1	1	25.65
U6	fio1-3	IgG	1	2	25.93
U6	fio1-3	IgG	1	3	24.79
U6	fio1-3	IgG	1	4	25.1
U6	fio1-4	IgG	1	1	24.89
U6	fio1-4	IgG	1	2	25.72
U6	fio1-4	IgG	1	3	24.55
U6	fio1-4	IgG	1	4	25.24
U6	col0	input	1	1	22.26
U6	col0	input	1	2	22.9
U6	col0	input	1	3	21.49
U6	col0	input	1	4	22.11
U6	fio1-1	input	1	1	17.13
U6	fio1-1	input	1	2	17.59
U6	fio1-1	input	1	3	16.44
U6	fio1-1	input	1	4	16.74
U6	fio1-3	input	1	1	19.02
U6	fio1-3	input	1	2	19.51
U6	fio1-3	input	1	3	19.08
U6	fio1-3	input	1	4	19.37
U6	fio1-4	input	1	1	17.98
U6	fio1-4	input	1	2	18.45
U6	fio1-4	input	1	3	17.32
U6	fio1-4	input	1	4	17.71
U2	col0	IP	1	1	31.71
U2	col0	IP	1	2	31.74
U2	col0	IP	1	3	31.64
U2	col0	IP	1	4	32.03
U2	fio1-1	IP	1	1	31.95
U2	fio1-1	IP	1	2	33.02
U2	fio1-1	IP	1	3	32.47
U2	fio1-1	IP	1	4	31.62
U2	fio1-3	IP	1	1	32.94
U2	fio1-3	IP	1	2	32.72
U2	fio1-3	IP	1	3	32.79
U2	fio1-3	IP	1	4	29.03
U2	fio1-4	IP	1	1	32.11
U2	fio1-4	IP	1	2	35.49
U2	fio1-4	IP	1	3	32.43
U2	fio1-4	IP	1	4	33.3
U2	col0	IgG	1	1	37.02
U2	col0	IgG	1	2	39.96
U2	col0	IgG	1	3	37.74
U2	col0	IgG	1	4	35.18
U2	fio1-1	IgG	1	1	36.99
U2	fio1-1	IgG	1	2	38.5
U2	fio1-1	IgG	1	3	35.24
U2	fio1-1	IgG	1	4	34.48
U2	fio1-3	IgG	1	1	32.81
U2	fio1-3	IgG	1	2	38.92
U2	fio1-3	IgG	1	3
U2	fio1-3	IgG	1	4	39.72
U2	fio1-4	IgG	1	1	36.3
U2	fio1-4	IgG	1	2	36.14
U2	fio1-4	IgG	1	3	36.35
U2	fio1-4	IgG	1	4	28.2
U2	col0	input	1	1	33.29
U2	col0	input	1	2	33.03
U2	col0	input	1	3	31.49
U2	col0	input	1	4	32.12
U2	fio1-1	input	1	1	31.17
U2	fio1-1	input	1	2	32.01
U2	fio1-1	input	1	3	30.6
U2	fio1-1	input	1	4	31.26
U2	fio1-3	input	1	1	33.62
U2	fio1-3	input	1	2	32.71
U2	fio1-3	input	1	3	32.27
U2	fio1-3	input	1	4	33.4
U2	fio1-4	input	1	1	31.66
U2	fio1-4	input	1	2	31.98
U2	fio1-4	input	1	3	31.54
U2	fio1-4	input	1	4	31.17
U6	col0	IP	2	1	20.23
U6	col0	IP	2	2	20.17
U6	col0	IP	2	3	20.45
U6	col0	IP	2	4	19.95
U6	fio1-1	IP	2	1	27.56
U6	fio1-1	IP	2	2	27.36
U6	fio1-1	IP	2	3	27.55
U6	fio1-1	IP	2	4	27.09
U6	fio1-3	IP	2	1	26.23
U6	fio1-3	IP	2	2	25.58
U6	fio1-3	IP	2	3	26.05
U6	fio1-3	IP	2	4	25.72
U6	fio1-4	IP	2	1	25.05
U6	fio1-4	IP	2	2	24.94
U6	fio1-4	IP	2	3	26.64
U6	fio1-4	IP	2	4	26.5
U6	col0	IgG	2	1	27.24
U6	col0	IgG	2	2	27.36
U6	col0	IgG	2	3	27.21
U6	col0	IgG	2	4	27.7
U6	fio1-1	IgG	2	1	21.58
U6	fio1-1	IgG	2	2	21.46
U6	fio1-1	IgG	2	3	22
U6	fio1-1	IgG	2	4	21.71
U6	fio1-3	IgG	2	1	33.29
U6	fio1-3	IgG	2	2	33.03
U6	fio1-3	IgG	2	3	31.49
U6	fio1-3	IgG	2	4	32.12
U6	fio1-4	IgG	2	1	28.07
U6	fio1-4	IgG	2	2	28.13
U6	fio1-4	IgG	2	3	27.84
U6	fio1-4	IgG	2	4	27.75
U6	col0	input	2	1	23.21
U6	col0	input	2	2	23.66
U6	col0	input	2	3	22.74
U6	col0	input	2	4	23.26
U6	fio1-1	input	2	1	16.96
U6	fio1-1	input	2	2	17.07
U6	fio1-1	input	2	3	17.35
U6	fio1-1	input	2	4	17.83
U6	fio1-3	input	2	1	19.46
U6	fio1-3	input	2	2	19.88
U6	fio1-3	input	2	3	19.17
U6	fio1-3	input	2	4	19.5
U6	fio1-4	input	2	1	21.49
U6	fio1-4	input	2	2	22.13
U6	fio1-4	input	2	3	22.43
U6	fio1-4	input	2	4	23.13
U2	col0	IP	2	1
U2	col0	IP	2	2
U2	col0	IP	2	3	40.07
U2	col0	IP	2	4
U2	fio1-1	IP	2	1
U2	fio1-1	IP	2	2
U2	fio1-1	IP	2	3	38.64
U2	fio1-1	IP	2	4
U2	fio1-3	IP	2	1
U2	fio1-3	IP	2	2
U2	fio1-3	IP	2	3	32.66
U2	fio1-3	IP	2	4
U2	fio1-4	IP	2	1
U2	fio1-4	IP	2	2
U2	fio1-4	IP	2	3	34.01
U2	fio1-4	IP	2	4
U2	col0	IgG	2	1	39.73
U2	col0	IgG	2	2
U2	col0	IgG	2	3	33.51
U2	col0	IgG	2	4	37.44
U2	fio1-1	IgG	2	1	38.51
U2	fio1-1	IgG	2	2	40.28
U2	fio1-1	IgG	2	3	38.83
U2	fio1-1	IgG	2	4	39.67
U2	fio1-3	IgG	2	1	33.26
U2	fio1-3	IgG	2	2	38.75
U2	fio1-3	IgG	2	3	40.6
U2	fio1-3	IgG	2	4	34.38
U2	fio1-4	IgG	2	1	40.43
U2	fio1-4	IgG	2	2	32.27
U2	fio1-4	IgG	2	3	37.64
U2	fio1-4	IgG	2	4	38.47
U2	col0	input	2	1	33.66
U2	col0	input	2	2	35.05
U2	col0	input	2	3	38.19
U2	col0	input	2	4	39.68
U2	fio1-1	input	2	1	33.84
U2	fio1-1	input	2	2	38.73
U2	fio1-1	input	2	3	33.9
U2	fio1-1	input	2	4	35.62
U2	fio1-3	input	2	1	32.35
U2	fio1-3	input	2	2
U2	fio1-3	input	2	3	29.56
U2	fio1-3	input	2	4
U2	fio1-4	input	2	1	35.59
U2	fio1-4	input	2	2
U2	fio1-4	input	2	3
U2	fio1-4	input	2	4
